# Extrafollicular B cell responses are associated with autoreactivity against the slit diaphragm in idiopathic podocytopathies

**DOI:** 10.1101/2025.09.06.674608

**Authors:** Tho-Alfakar Al-Aubodah, Simon Leclerc, Lamine Aoudjit, Zhiyang Liu, Ratna Samanta, Cherry Mammen, Allison Dart, Anne-Laure Lapeyraque, Catherine Morgan, Mallory L. Downie, Kunimasa Yan, Satoka Mori, Susan M. Samuel, Ciriaco A. Piccirillo, Tomoko Takano

## Abstract

Idiopathic podocytopathies lack mechanistic biomarkers and rely on empirical immunosuppression, yet the recent discovery of autoantibodies against slit diaphragm proteins implicates podocyte-directed autoimmunity as a driver of podocyte injury. However, the immune mechanisms underlying autoreactivity and phenotypic heterogeneity, particularly across age groups, remain unclear. Here, we identify expansion of CD21^low^ T-bet^+^ atypical B cells (atBCs) in peripheral blood as a shared immunologic feature across idiopathic podocytopathies. In children, atBC accumulation was associated with heightened B cell activation, favoring extrafollicular responses and plasmablast differentiation. Serologic profiling revealed that autoantibodies against the slit diaphragm protein CRB2 are highly prevalent across disease phenotypes and frequently co-occur with anti-Nephrin antibodies, particularly in adults. Autoantibody abundance correlated with atBC expansion in affected children, implicating extrafollicular B cell responses as a key pathway for their generation, whereas adults showed additional involvement of follicular pathways. Complementary mouse modeling demonstrated intermolecular epitope spreading as a mechanism linking anti-CRB2 and anti-Nephrin autoreactivity. Together, these findings define a shared immune framework for idiopathic podocytopathies in which extrafollicular B cell responses drive autoreactivity to multiple slit diaphragm proteins, with implications for biomarker development and therapeutic stratification.
