## Supplementary Table 1 for "Extrafollicular B cell responses are associated with autoreactivity against the slit diaphragm in idiopathic podocytopathies"

### Sheet: Sheet1
Manuscript code	Cohort	Diagnosisa	Steroid Responsivenessa	Sample date	Age (years)	Sex	Steroids at time of sampling	Other treatment at time of samplingb	Previous RTXb	Disease status	uPCR (g/g)c	Anti-CRB2 IgG (RU/ml)	Anti-CRB2 seropositivity	Anti-Nephrin IgG (RU/ml)	Anti-Nephrin seropositivity	IgM/IgA Isotyping	Confocal	Super Resolution	Flow cytometry	scRNA-seqd	in vitro plasmablast differentiation
NS01	Adult	FSGS	SRNS	2012-12-14	29.7	Female	Unrecorded	Unrecorded	No	Active	Unrecorded	126	POSITIVE	24	NEGATIVE	Yes	No	No	No	No	No
NS02	Adult	FSGS	SRNS	2013-08-20	30.47	Female	Yes, 2 months	Plasmapheresis	No	Active	19.2	104	POSITIVE	151	POSITIVE	Yes	No	No	No	No	No
NS03	Adult	FSGS	SRNS	2014-10-01	24.31	Male	No	No	No	Active	2.4	583	POSITIVE	23	NEGATIVE	Yes	No	No	No	No	No
NS04	Adult	FSGS	SRNS	2015-05-05	Unrecorded	Male	Unrecorded	Unrecorded	No	Active	Unrecorded	240	POSITIVE	11	NEGATIVE	Yes	No	No	No	No	No
NS05	Child	MCD	SSNS	2015-05-21	1.8	Male	Yes, 1 week	No	No	Active	5	151	POSITIVE	51	NEGATIVE	Yes	No	No	No	No	No
NS06	Child	MCD	SSNS	2015-06-11	9.48	Male	Yes, 1 month	Tacrolimus and RTX	Yes, 3 doses	Active	1.38	159	POSITIVE	10	NEGATIVE	Yes	No	No	No	No	No
NS07	Adult	FSGS	SRNS	2015-06-26	24.61	Male	Yes, 1 month	Tacrolimus and MMF	No	Active	1.23	138	POSITIVE	53	NEGATIVE	Yes	No	No	Yes	No	No
NS08	Child	FSGS	SRNS	2015-09-02	4.75	Female	Yes, 12 months	Tacrolimus and MMF	No	Active	16.8	155	POSITIVE	90	POSITIVE	Yes	No	No	No	No	No
NS09	Adult	FSGS	SRNS	2015-10-06	30.38	Female	Yes, 8 months	Cyclosporine	No	Active	2.52	47	NEGATIVE	15	NEGATIVE	Yes	No	No	No	No	No
NS10	Child	MCD	SSNS	2015-11-11	6.21	Female	Yes, 10 months	RTX	Yes, 4 doses	Active	14.19	55	NEGATIVE	9	NEGATIVE	Yes	No	No	No	No	No
NS11	Child	FSGS	SRNS	2016-01-14	7.02	Male	Yes, >1 year	Tacrolimus	No	Active	5.1	326	POSITIVE	43	NEGATIVE	Yes	No	No	No	No	No
NS12	Adult	MCD	SSNS	2016-01-21	52.75	Male	Yes, 3 weeks	No	No	Active	1.07	38	NEGATIVE	32	NEGATIVE	Yes	No	No	No	No	No
NS13	Child	SSNS	SSNS	2016-02-12	3.77	Male	Yes, 1 day	No	No	Active	13.9	22	NEGATIVE	89	POSITIVE	Yes	No	No	Yes	No	No
NS14	Child	SSNS	SSNS	2016-03-04	7.15	Female	Yes, >1 year	MMF	No	Active	40.39	22	NEGATIVE	94	POSITIVE	Yes	No	No	Yes	Yes	No
NS15	Adult	FSGS	SRNS	2016-03-23	24.54	Male	No	No	No	Active	29.54	768	POSITIVE	134	POSITIVE	Yes	No	No	No	No	No
NS16	Child	MCD	SSNS	2016-04-19	5.87	Female	Yes, 1 month	Tacrolimus and RTX	Yes, 4 doses	Active	5	31	NEGATIVE	37	NEGATIVE	Yes	No	No	No	No	No
NS17	Adult	FSGS	SSNS	2016-05-11	31.97	Male	Yes, 1 month	No	No	Active	2.29	95	POSITIVE	28	NEGATIVE	Yes	No	No	Yes	No	No
NS18	Child	SSNS	SSNS	2016-11-02	10.21	Female	Yes, >1 year	MMF	No	Active	5	107	POSITIVE	70	NEGATIVE	Yes	No	No	Yes	Yes	No
NS19	Child	SSNS	SSNS	2016-11-07	10.4	Female	No	MMF	No	Active	24.46	124	POSITIVE	87	POSITIVE	Yes	No	No	Yes	No	No
NS20	Child	MCD	SSNS	2017-03-21	9	Male	No	No	No	Active	Unrecorded	98	POSITIVE	15	NEGATIVE	Yes	No	No	No	No	No
NS21	Child	MCD	SSNS	2017-04-25	17.53	Male	No	No	No	Active	Unrecorded	117	POSITIVE	6	NEGATIVE	No	No	No	No	No	No
NS22	Child	FSGS	SRNS	2017-06-12	11	Male	Yes, Unknown time	No	No	Active	Unrecorded	81	NEGATIVE	32	NEGATIVE	Yes	No	No	No	No	No
NS23	Child	MCD	SSNS	2017-06-14	9.63	Male	Yes, >1 year	Tacrolimus and RTX	Yes, 3 doses	Active	5	28	NEGATIVE	25	NEGATIVE	Yes	No	No	No	No	No
NS24	Child	MCD	SSNS	2017-07-18	9.25	Male	Yes, >1 year	Tacrolimus, MMF and RTX	Yes, 1 dose	Active	7.04	56	NEGATIVE	96	POSITIVE	Yes	No	No	No	No	No
NS25	Child	SSNS	SSNS	2017-08-08	6.52	Male	No	Leflunomide	No	Active	6.4	36	NEGATIVE	62	NEGATIVE	Yes	No	No	Yes	No	No
NS26	Child	FSGS	SRNS	2017-08-15	9.67	Female	Yes, >1 year	Tacrolimus and RTX	Yes, 6 doses	Active	1.4	70	NEGATIVE	96	POSITIVE	Yes	No	No	Yes	No	Yes
NS27	Child	SSNS	SSNS	2017-09-15	6.07	Female	Yes, 3 months	No	No	Active	4.1	94	POSITIVE	87	POSITIVE	Yes	No	No	Yes	No	No
NS28	Adult	FSGS	SRNS	2017-10-02	59.81	Male	Yes, >1 year	No	No	Active	2.46	207	POSITIVE	43	NEGATIVE	Yes	No	No	Yes	No	No
NS29	Adult	FSGS	SSNS	2017-12-18	21.31	Male	Yes, >1 year	No	No	Active	1.14	102	POSITIVE	70	NEGATIVE	Yes	No	No	Yes	No	No
NS30	Child	SSNS	SSNS	2017-12-29	3.62	Female	No	No	No	Active	6.1	55	NEGATIVE	94	POSITIVE	Yes	No	No	Yes	Yes	Yes
NS31	Child	SSNS	SSNS	2018-02-08	2.59	Male	Yes, 8 months	Tacrolimus	No	Active	12.32	214	POSITIVE	96	POSITIVE	Yes	No	No	Yes	Yes	No
NS32	Adult	MCD	SSNS	2018-03-12	23.58	Male	Yes, 1 day	No	No	Active	19.35	145	POSITIVE	86	POSITIVE	Yes	No	No	Yes	No	No
NS33	Child	MCD	SSNS	2018-03-21	15.91	Female	No	No	No	Active	5.6	234	POSITIVE	82	NEGATIVE	Yes	No	No	No	No	No
NS34	Child	MCD	SSNS	2018-05-11	9.01	Male	No	Tacrolimus and RTX	Yes, 1 dose	Active	6.77	25	NEGATIVE	34	NEGATIVE	Yes	No	No	No	No	No
NS35	Adult	MCD	SSNS	2018-06-07	20.58	Female	No	No	No	Active	18.35	126	POSITIVE	51	NEGATIVE	Yes	Yes	No	Yes	No	No
NS36	Child	MCD	SSNS	2018-08-17	11.53	Male	No	No	No	Active	3.313	105	POSITIVE	39	NEGATIVE	Yes	No	No	Yes	No	No
NS37	Child	SSNS	SSNS	2018-09-13	9.07	Male	No	No	No	Active	2.65	114	POSITIVE	15	NEGATIVE	No	No	No	Yes	Yes	No
NS38	Adult	FSGS	SRNS	2018-12-03	39.07	Male	No	No	No	Active	4.37	675	POSITIVE	26	NEGATIVE	Yes	Yes	No	Yes	No	No
NS39	Adult	MCD	SSNS	2019-02-15	60.86	Male	No	No	No	Active	6.95	181	POSITIVE	65	NEGATIVE	Yes	Yes	No	Yes	No	No
NS40	Adult	MCD	SSNS	2019-03-04	28.9	Male	No	No	No	Active	1.5	88	POSITIVE	142	POSITIVE	Yes	No	No	Yes	No	No
NS41	Adult	FSGS	SRNS	2019-05-23	41.79	Male	Yes, 1 week	Tacrolimus and MMF	No	Active	2.84	210	POSITIVE	21	NEGATIVE	Yes	No	No	No	No	No
NS42	Child	MCD	SSNS	2019-09-18	10.55	Male	No	No	No	Active	2.55	112	POSITIVE	34	NEGATIVE	Yes	No	No	Yes	Yes	No
NS43	Adult	FSGS	SRNS	2020-02-25	26.58	Male	Yes, 3 months	Tacrolimus	Yes, 4 doses	Active	0.98	107	POSITIVE	32	NEGATIVE	Yes	No	No	No	No	No
NS44	Adult	FSGS	SRNS	2021-08-16	37.49	Male	Yes, >1 year	No	No	Active	4.75	87	POSITIVE	323	POSITIVE	Yes	No	No	No	No	No
NS45	Child	MCD	SSNS	2021-12-14	11	Male	Yes, 1 month	No	No	Active	Unrecorded	106	POSITIVE	21	NEGATIVE	Yes	No	No	No	No	No
NS46	Adult	FSGS	SRNS	2021-12-15	66.96	Male	No	No	No	Active	61.22	239	POSITIVE	862	POSITIVE	Yes	Yes	No	Yes	No	No
NS47	Child	MCD	SSNS	2022-01-24	6	Male	Yes, 1 month	No	No	Active	Unrecorded	75	NEGATIVE	32	NEGATIVE	Yes	No	No	No	No	No
NS48	Adult	MCD	SSNS	2022-02-16	57.24	Female	No	No	No	Active	15.12	101	POSITIVE	75	NEGATIVE	Yes	No	No	Yes	No	No
NS49	Adult	MN/FSGS	SRNS	2022-03-28	71.19	Male	No	No	No	Active	10.3	148	POSITIVE	35	NEGATIVE	Yes	No	No	Yes	No	No
NS50	Adult	FSGS	SRNS	2022-05-30	35.27	Male	No	No	No	Active	1.93	284	POSITIVE	80	NEGATIVE	Yes	No	No	Yes	No	No
NS51	Adult	FSGS	SSNS	2022-05-30	45.12	Male	Yes, 1 week	No	No	Active	1.14	97	POSITIVE	49	NEGATIVE	Yes	No	No	Yes	No	No
NS52	Child	MCD	SSNS	2022-06-29	11.33	Female	Yes, 2 months	No	No	Active	Unrecorded	394	POSITIVE	98	POSITIVE	Yes	No	No	No	No	No
NS53	Child	FSGS	SSNS	2022-08-04	6.75	Male	Yes, 1 week	Tacrolimus	No	Active	3.4	32	NEGATIVE	58	NEGATIVE	Yes	Yes	No	Yes	No	Yes
NS54	Adult	FSGS	SSNS	2023-02-01	69.66	Male	Yes, 2 weeks	No	No	Active	8.62	153	POSITIVE	104	POSITIVE	Yes	Yes	Yes	Yes	No	No
NS55	Child	MCD	SSNS	2023-02-27	15.14	Female	No	No	No	Active	7.6	91	POSITIVE	24	NEGATIVE	Yes	No	No	Yes	No	No
NS56	Child	FSGS	SRNS	2023-03-13	4.25	Male	No	No	Yes	Active	25.4	36	NEGATIVE	283	POSITIVE	Yes	No	No	No	No	No
NS57	Child	SSNS	SSNS	2023-03-14	7.11	Female	Yes, 2 weeks	No	No	Active	2.64	63	NEGATIVE	38	NEGATIVE	Yes	No	No	Yes	No	Yes
NS58	Child	FSGS	SRNS	2023-03-15	12.27	Male	Yes, >1 year	Tacrolimus	No	Active	Unrecorded	60	NEGATIVE	96	POSITIVE	Yes	No	No	No	No	No
NS59	Child	MCD	SSNS	2023-03-17	16.04	Male	No	No	No	Active	5.5	125	POSITIVE	45	NEGATIVE	Yes	No	No	No	No	No
NS60	Child	SSNS	SSNS	2023-03-21	6.87	Female	Yes, 2 weeks	No	No	Active	3.5	139	POSITIVE	108	POSITIVE	Yes	No	No	Yes	Yes	No
NS61	Adult	MCD	SSNS	2023-03-31	20.53	Female	No	No	No	Active	1.46	88	POSITIVE	64	NEGATIVE	Yes	No	No	No	No	No
NS62	Child	SSNS	SSNS	2023-04-18	11.37	Male	Yes, Unknown time	Tacrolimus	No	Active	1	48	NEGATIVE	37	NEGATIVE	No	No	No	No	No	No
NS63	Child	FSGS	SSNS	2023-06-03	13.76	Male	Yes, 1 week	No	No	Active	4.84	42	NEGATIVE	27	NEGATIVE	Yes	No	No	Yes	No	No
NS64	Child	SSNS	SSNS	2023-06-12	2.8	Female	Unrecorded	Unrecorded	No	Active	Unrecorded	43	NEGATIVE	31	NEGATIVE	No	No	No	No	No	No
NS65	Child	SSNS	SSNS	2023-06-27	4.55	Female	Yes, >1 year	Tacrolimus	No	Active	47.2	93	POSITIVE	25	NEGATIVE	Yes	No	No	Yes	Yes	No
NS66	Child	MCD	SSNS	2023-06-28	14.84	Male	Yes, 1 week	No	No	Active	12.9	40	NEGATIVE	27	NEGATIVE	No	No	No	Yes	No	No
NS67	Child	SSNS	SSNS	2023-07-11	2.4	Male	Unrecorded	Unrecorded	No	Active	7.75	41	NEGATIVE	40	NEGATIVE	No	No	No	No	No	No
NS68	Child	SSNS	SSNS	2023-07-25	9.29	Female	Yes, 1 week	No	No	Active	2.02	35	NEGATIVE	35	NEGATIVE	No	No	No	Yes	No	No
NS69	Adult	MCD	SSNS	2023-08-04	36.86	Female	Yes, 1 month	No	No	Active	0.97	129	POSITIVE	197	POSITIVE	Yes	No	No	Yes	No	No
NS70	Child	SSNS	SSNS	2023-08-16	17.64	Male	Yes, 2 months	Tacrolimus and MMF	No	Active	6.29	87	POSITIVE	81	NEGATIVE	Yes	No	No	Yes	No	No
NS71	Child	SRNS	SRNS	2023-09-01	14.02	Male	Yes, >1 year	Tacrolimus and MMF	No	Active	1	105	POSITIVE	25	NEGATIVE	No	No	No	Yes	No	No
NS72	Child	MCD	SRNS	2023-09-13	15	Male	Unrecorded	Unrecorded	No	Active	4.95	12	NEGATIVE	18	NEGATIVE	No	No	No	Yes	No	No
NS73	Adult	FSGS	SSNS	2023-11-22	41.92	Male	Yes, 1 week	No	No	Active	6.4	67	NEGATIVE	162	POSITIVE	Yes	No	No	No	No	No
NS74	Child	SSNS	SSNS	2023-12-12	10	Male	Unrecorded	Unrecorded	No	Active	2.98	118	POSITIVE	31	NEGATIVE	No	No	No	Yes	No	No
NS75	Child	SSNS	SSNS	2024-01-10	4.2	Female	Unrecorded	Unrecorded	No	Active	50.68	15	NEGATIVE	26	NEGATIVE	No	No	No	No	No	No
NS76	Adult	MCD	SSNS	2024-01-15	42.99	Male	No	No	No	Active	11	182	POSITIVE	36	NEGATIVE	Yes	No	No	Yes	No	No
NS77	Child	MCD	SSNS	2024-01-23	5.12	Male	Yes, 6 months	Tacrolimus	No	Active	16.47	62	NEGATIVE	56	NEGATIVE	Yes	Yes	No	No	No	No
NS78	Child	MCD	SSNS	2024-03-08	17.14	Male	Yes, 1 week	No	No	Active	9.86	18	NEGATIVE	29	NEGATIVE	No	No	No	Yes	No	Yes
NS79	Child	SSNS	SSNS	2024-06-14	3.6	Male	Unrecorded	Unrecorded	No	Active	10.96	55	NEGATIVE	32	NEGATIVE	No	No	No	No	No	No
NS80	Child	MCD	SSNS	2024-08-13	17.59	Male	Yes, 1 week	No	No	Active	8.88	18	NEGATIVE	23	NEGATIVE	No	No	No	Yes	No	No
NS81	Adult	MCD	SSNS	2025-03-12	39.95	Male	Yes, >1 year	Cyclosporine	Yes	Active	1.21	144	POSITIVE	54	NEGATIVE	Yes	No	No	No	No	No
NS82	Adult	FSGS	SRNS	2025-03-14	Unrecorded	Female	Yes, 1 week	Tacrolimus and MMF	No	Active	Unrecorded	20	NEGATIVE	11	NEGATIVE	Yes	No	No	No	No	No
MN01	Child	MN	N/A	2017-05-04	14.9	Female	No	No	No	Remission	0.01	26	NEGATIVE	14	NEGATIVE	No	No	No	No	No	No
MN02	Adult	MN	N/A	2018-06-19	87.03	Male	Unrecorded	Unrecorded	No	Active	2.02	39	NEGATIVE	47	NEGATIVE	No	No	No	No	No	No
MN03	Adult	MN	N/A	2019-02-18	46.75	Female	Unrecorded	Unrecorded	No	Active	9.06	91	POSITIVE	18	NEGATIVE	No	No	No	No	No	No
MN04	Child	MN	N/A	2019-08-02	11.64	Male	Unrecorded	Unrecorded	No	Active	8.98	49	NEGATIVE	81	NEGATIVE	No	No	No	No	No	No
MN05	Adult	MN	N/A	2022-06-30	22.8	Male	Unrecorded	Unrecorded	No	Active	12.38	36	NEGATIVE	21	NEGATIVE	No	No	No	No	No	No
MN06	Adult	MN	N/A	2023-02-27	70.79	Male	Unrecorded	Unrecorded	No	Active	4.62	80	NEGATIVE	44	NEGATIVE	No	No	No	No	No	No
MN07	Adult	MN	N/A	2023-11-14	37.5	Male	Unrecorded	Unrecorded	No	Active	10.6	55	NEGATIVE	43	NEGATIVE	No	No	No	No	No	No
MN08	Adult	MN	N/A	2024-03-27	75.37	Male	Unrecorded	Unrecorded	No	Active	3.38	13	NEGATIVE	7	NEGATIVE	No	No	No	No	No	No
GN01	Child	GEN	N/A	2015-07-13	2.62	Male	Unrecorded	Unrecorded	No	Active	0.73	43	NEGATIVE	31	NEGATIVE	No	No	No	No	No	No
GN02	Adult	IgAN	N/A	2018-11-19	29.65	Female	Unrecorded	Unrecorded	No	Remission	0.07	30	NEGATIVE	31	NEGATIVE	No	No	No	No	No	No
GN03	Adult	C3GN	N/A	2021-09-27	27.32	Male	Unrecorded	Unrecorded	No	Active	7	27	NEGATIVE	17	NEGATIVE	No	No	No	No	No	No
GN04	Adult	IgAN	N/A	2021-12-23	45.71	Female	Unrecorded	Unrecorded	No	Active	12.89	70.81	NEGATIVE	30	NEGATIVE	No	No	No	No	No	No
GN05	Adult	IgAN	N/A	2022-03-23	63.56	Male	Unrecorded	Unrecorded	No	Active	5.58	55	NEGATIVE	27	NEGATIVE	No	No	No	No	No	No
GN06	Adult	IgAN	N/A	2022-03-23	Unrecorded	Unrecorded	Unrecorded	Unrecorded	No	Unknown	Unknown	39	NEGATIVE	7	NEGATIVE	No	No	No	No	No	No
GN07	Adult	FIB	N/A	2022-04-11	36.8	Male	Unrecorded	Unrecorded	No	Active	4.37	67.16	NEGATIVE	96	POSITIVE	No	No	No	No	No	No
GN08	Adult	Anti-GBM	N/A	2022-07-22	23.7	Male	Unrecorded	Unrecorded	No	Active	6.1	50.28	NEGATIVE	67	NEGATIVE	No	No	No	No	No	No
GN09	Adult	IgAN	N/A	2023-01-09	31.32	Male	Unrecorded	Unrecorded	No	Active	7.28	29	NEGATIVE	18	NEGATIVE	No	No	No	No	No	No
GN10	Child	IgAN	N/A	2023-06-08	4.32	Male	Unrecorded	Unrecorded	No	Active	0.25	75	NEGATIVE	78	NEGATIVE	No	No	No	No	No	No
GN11	Adult	AHUS	N/A	2023-08-11	59.9	Female	Unrecorded	Unrecorded	No	Active	8.05	1	NEGATIVE	2	NEGATIVE	No	No	No	No	No	No
GN12	Adult	MGRS	N/A	2023-11-17	84.95	Male	Unrecorded	Unrecorded	No	Active	2.44	45	NEGATIVE	32	NEGATIVE	No	No	No	No	No	No
GN13	Adult	PGNMID	N/A	2024-07-08	46.16	Female	Unrecorded	Unrecorded	No	Active	1.25	17	NEGATIVE	16	NEGATIVE	No	No	No	No	No	No
GN14	Adult	SLE	N/A	2024-10-07	57.7	Male	Unrecorded	Unrecorded	No	Remission	0.07	31	NEGATIVE	21	NEGATIVE	No	No	No	No	No	No
aFSGS is primary focal segmental glomerulosclerosis, MCD is minimal change disease, SSNS is steroid-sensitive nephrotic syndrome, SRNS is steroid-resistant nephrotic syndrome, MN is membranous nephrotpathy, GEN is genetic (Denys Drash syndrome), IgAN is IgA nephropathy, C3GN is complement 3 glomerulonephropathy, Anti-GBM is anti-glomerular basement membrane glomerulonephritis, AHUS is atypical he…
bMMF is mycophenolate mofetil, RTX is rituximab
cuPCR is urinary protein-to-creatinine ratio
dscRNA-seq is single-cell RNA-sequencing
